# Activity-dependent changes in synaptic protein complex composition are consistent in different detergents despite differential solubility

**DOI:** 10.1101/576074

**Authors:** Jonathan D. Lautz, Edward P. Gniffke, Emily A. Brown, Karen B. Immendorf, Ryan D. Mendel, Stephen E.P. Smith

**Author notes:** Correspondence to: S.E.P.S.

## Abstract

At the post-synaptic density (PSD), large protein complexes dynamically form and dissociate in response to synaptic activity, comprising the biophysical basis for learning and memory. The use of detergents to both isolate the PSD fraction and release its membrane-associated proteins complicates studies of these activity-dependent protein interaction networks, because detergents can simultaneously disrupt the very interactions under study. Despite widespread recognition that different detergents yield different experimental results, the effect of detergent on activity-dependent synaptic protein complexes has not been rigorously examined. Here, we characterize the effect of three detergents commonly used to study synaptic proteins on activity-dependent protein interactions. We first demonstrate that SynGAP-containing interactions are more abundant in 1% Deoxycholate (DOC), while Shank-, Homer-and mGluR5-containing interactions are more abundant in 1% NP-40 or Triton. All interactions were detected preferentially in high molecular weight (HMW) complexes generated by size exclusion chromatography, although the detergent-specific abundance of proteins in HMW fractions did not correlate with the abundance of detected interactions. Activity-dependent changes in protein complexes were consistent across detergent types, suggesting that detergents do not isolate distinct protein pools with unique behaviors. However, detection of activity-dependent changes is more or less feasible in different detergents due to baseline solubility. Collectively, our results demonstrate that detergents affect the solubility of individual proteins, but activity-dependent changes in protein interactions, when detectable, are consistent across detergent types.
