## Supplementary Methods Table: Lysis buffer recipies for "Activity-dependent changes in synaptic protein complex composition are consistent in different detergents despite differential solubility"

### Sheet: Sheet1
Lysis Buffer	Recipe
DOC (pH 9.0)	50 mM Tris (pH 9.0), 30 mM NaF, 5 mM sodium orthovanadate + Protease/phosphatase inhibitor cocktails (Sigma), .02 mM ZnCl2
DOC (TBS)	150mM NaCl, 50mM Tris (pH 7.4), DOC, 10 mM NaF, 2 mM sodium orthovanadate + Protease/phosphatase inhibitor cocktails (Sigma)
NP-40 (TBS)	150mM NaCl, 50mM Tris (pH 7.4), 1% NP-40, 10 mM NaF, 2 mM sodium orthovanadate + Protease/phosphatase inhibitor cocktails (Sigma)
Triton (TBS)	150mM NaCl, 50mM Tris (pH 7.4), 1% Triton, 10 mM NaF, 2 mM sodium orthovanadate + Protease/phosphatase inhibitor cocktails (Sigma)
DOC (EGTA)	150mM NaCl, 50mM Tris (pH 7.4), 1% DOC, 10 mM NaF, 2 mM sodium orthovanadate + Protease/phosphatase inhibitor cocktails (Sigma), 2 mM EGTA
NP-40 (EGTA)	150mM NaCl, 50mM Tris (pH 7.4), 1%NP-40, 10 mM NaF, 2 mM sodium orthovanadate + Protease/phosphatase inhibitor cocktails (Sigma), 2 mM EGTA
Triton (EGTA)	150mM NaCl, 50mM Tris (pH 7.4), 1% Triton, 10 mM NaF, 2 mM sodium orthovanadate + Protease/phosphatase inhibitor cocktails (Sigma), 2 mM EGTA
DOC (HEPES)	150mM NaCl, 50mM HEPES (pH 7.4), DOC, 10 mM NaF, 2 mM sodium orthovanadate + Protease/phosphatase inhibitor cocktails (Sigma)
NP-40 (HEPES)	150mM NaCl, 50mM HEPES (pH 7.4), NP-40, 10 mM NaF, 2 mM sodium orthovanadate + Protease/phosphatase inhibitor cocktails (Sigma)
Triton (HEPEPS	150mM NaCl, 50mM HEPES (pH 7.4), Triton, 10 mM NaF, 2 mM sodium orthovanadate + Protease/phosphatase inhibitor cocktails (Sigma)
